# Artemisinin-resistant malaria parasites show enhanced transmission to mosquitoes under drug pressure

**DOI:** 10.1101/2020.02.04.933572

**Authors:** Kathrin Witmer, Farah A. Dahalan, Michael J Delves, Sabrina Yahiya, Oliver J. Watson, Ursula Straschil, Darunee Chiwcharoen, Boodtee Sornboon, Sasithon Pukrittayakamee, Richard D. Pearson, Virginia M. Howick, Mara K. N. Lawniczak, Nicholas J. White, Arjen M. Dondorp, Lucy C. Okell, Andrea Ruecker, Kesinee Chotivanich, Jake Baum

**Author notes:** Correspondence to: Jake Baum, Department of Life Sciences, Imperial College London, Exhibition Road, South Kensington, London SW7 2AZ, United Kingdom. contributed equally (Kathrin Witmer, Farah A. Dahalan, Michael J Delves).

## Abstract

Resistance to artemisinin combination therapy (ACT) in the *Plasmodium falciparum* parasite is threatening to reverse recent gains in reducing global deaths from malaria. Whilst resistance manifests as delayed asexual parasite clearance in patients following ACT treatment, the phenotype can only spread geographically via the sexual cycle and subsequent transmission through the mosquito. Artemisinin and its derivatives (such as dihydroartemisinin, DHA) as well as killing the asexual parasite form are known to sterilize male, sexual-stage gametes from activation. Whether resistant parasites overcome this artemisinin-dependent sterilizing effect has not, however, been fully tested. Here, we analysed five *P. falciparum* clinical isolates from the Greater Mekong Subregion, each of which demonstrated delayed clinical clearance and carried known resistance-associated polymorphisms in the *Kelch13* gene (PfK13^var^). As well as demonstrating reduced sensitivity to artemisinin-derivates in *in vitro* asexual growth assays, certain PfK13^var^ isolates also demonstrated a marked reduction in sensitivity to these drugs in an *in vitro* male gamete activation assay compared to a sensitive control. Importantly, the same reduction in sensitivity to DHA was observed when the most resistant isolate was assayed by standard membrane feeding assays using *Anopheles stephensi* mosquitoes. These results indicate that ACT use can favour resistant over sensitive parasite transmission. A selective advantage for resistant parasite transmission could also favour acquisition of further polymorphisms, such as mosquito host-specificity or antimalarial partner–drug resistance in mixed infections. Favoured transmission of resistance under ACT coverage could have profound implications for the spread of multidrug resistant malaria beyond Southeast Asia.

**ONE SENTENCE SUMMARY:** Artemisinin-resistant clinical isolates can also demonstrate resistance to the transmission-blocking effects of artemisinin-based drugs, favouring resistance transmission to the mosquito.
