## Supplementary Data Sheet 1 (DGFA) for "Artemisinin-resistant malaria parasites show enhanced transmission to mosquitoes under drug pressure"

### Sheet: DGFA_Male_Dose Response
DHA
Concentration (μM)	NF54				ARN1G				APS2G				APS3G				APS5G				APL4G (NOK)				APL5G (NICK)
5	90.88	93.71	96.88	102.83	95.82	92.6	96.24	91.55	97.43	90.36	85.72	107.33	92.09	99.13	84.69	86.44	94.78	75.09	92.75	98.26	98.57	90.85	92.98	96.53	85.01	70.32	71.87	80.09
2.99742	82.02	95.94	86.13	93.68	100.17	92.24	95.95	99.07	87.72	64.54	72.21	89.56	75.15	66.82	64.63	64.42	90.33	56.2	88.85	84.19	95.28	84.68	94.19	95.97	72.65	47.85	46.92	61.42
1.79691	73.11	86.42	62.3	96.78	102.59	87.23	91.78	91.75	65.82	43.07	51.44	78.51	40.15	45.77	39.12	38.2	82.05	41.81	78.68	63.39	95.87	65.26	78.76	91.49	48.88	31.74	35.4	41.82
1.07722	57.75	70.91	32.58	84.78	102.3	76.92	75.95	79.27	43.16	27.02	24.58	58.98	-6.21	22.83	11.45	15.29	68.23	27.31	63.95	35.58	88.47	41.56	55.35	78.25	22.24	24.43	17.66	19.27
0.645775	34.63	70.49	17.98	68.76	93.89	51.14	41.28	45.86	10.37	15.29	9.95	36.28	-32.99	7.06	0.18	1.51	44.27	20.78	34.39	14.13	52.36	13.16	17.14	53.97	-2.52	17.34	1.71	2.83
0.387132	12.66	46.92	6.22	47.53	53.84	15	7.25	15.35	1.08	12.43	-4.62	16.89	-21.42	2.45	-2.55	-7.37	18.39	7.44	8.81	-2.43	-3.82	-4.05	-5.19	24.89	-13.56	10.68	-6.58	-0.84
0.232079	3.63	27.57	4.62	14.15	4.01	1.96	-1.73	-2.65	-1.96	6.84	-9.4	6.26	4.99	-2.15	-1.71	-7.47	-0.21	-1.48	-5.29	-4.88	-10.55	-4.98	-5.59	1.34	-9.44	2.39	-6.73	-3.74
0.139128	-2.01	6.32	-1.92	-4.78	-7.62	-5.64	-0.98	-4.83	-9.56	5.77	-8.03	-0.06	-4.05	-1.01	-2.18	-7.9	-4.4	-7.06	-10.56	-3.01	-9.15	-4.52	-5.47	-5.46	-7.5	-3.18	-5.2	-4.41
0.083405	-1.47	-5.15	6.64	-15.59	-6.43	-9.55	-1.27	-6.89	-4.31	4.02	1.62	-0.39	-0.84	-2.49	-2.39	-5.19	-1.93	-14.05	-6.67	-3.64	-4.57	1.37	-4.8	-2.08	-4.82	-2.03	-1.83	-1.94
0.05	-0.13	5.47	2.45	-8.8	-7.16	-6.42	-3.16	-9.49	-3.89	1.89	0.25	5.14	-1.82	0.61	-2.63	-6.94	-1.76	-8.72	-7.21	-2.79	-4.03	-3.13	-0.62	-4.24	-8.53	-0.9	-4.68	-1.3
Artemisone
Concentration (μM)	NF54				ARN1G				APS2G				APS3G				APS5G				APL4G (NOK)	APL5G (NICK)
12.5	106.14	100.41	99.28	110.11	101.52	122.66	110.62	107.45	103.35	100.98	98.43	102.39	104.58	98.52	101.51	102.4	102.8	96.45	83.98	100.93	100.718	100.41	97.37	100.16	104.93
4.38226	105.82	92.36	98.37	111.61	100.67	117.17	106.03	110.17	104.54	100.32	98.68	99.73	96.78	93.74	101.02	104.84	99.87	83.93	81.2	97.14	102.127	102.3	100.23	100.84	105.14
1.53633	101.44	85.58	92.99	105.01	98.22	114.59	107.18	108.98	100.65	92.03	94.02	97.62	99.45	87.41	100.11	103.35	93.53	70.9	73.65	94.93	100.55	101.42	97.42	99.27	104.09
0.538609	97.74	72.9	85.93	102.2	94.32	118.36	107.06	109.65	96.88	80.22	80.94	91.4	98.42	78.65	98.54	101.51	89.73	56.46	65.25	86.42	98.5375	102.01	92.07	97.36	102.71
0.188826	86.13	59.84	65.75	98.78	89.79	114.59	100.53	108.36	81.4	62.87	43.92	68.31	94.55	71.4	90.91	88.88	75.61	47.7	46.9	68.06	94.585	100.74	85.73	90.45	101.42
0.066199	49.38	37.57	37.82	79.02	81.04	96.92	84.64	107.73	27.68	43.53	13.4	28.89	81.59	56.32	71.76	73.88	50.27	36.23	23.06	42.15	84.515	97.79	71.15	70.08	99.04
0.023208	20.98	13.24	21.11	49.01	59.66	59.18	50.41	96.64	-15.28	13.24	11.71	8.96	60.01	44.59	39.88	44.33	15.68	27.9	6.5	22.25	57.2525	75.1	43.2	25.4	85.31
0.008136	14.59	-1.61	14.85	22.79	28.8	35.15	21.62	62.16	0.77	5.42	12.32	9.72	25.38	28.54	19.46	14.96	0.29	16.47	2.72	13.94	19.9575	17.6	17.19	7.85	37.19
0.002852	13.45	-9.93	15.22	21.53	11.21	16.28	2.78	12.62	8.42	6.53	12.04	12.78	9.16	20.86	17.04	9.14	5.65	7.85	6.41	11.39	9.8325	7.84	9.05	10.23	12.21
0.001	13	-11.43	16.97	15.11	7.77	6.53	9.72	-3.11	10.51	6.91	13.12	10.47	4.74	17.74	17.52	10.8	8.76	5.86	7.42	10.76	9.96	11.51	9.45	11.66	7.22
Artemether
Concentration (μM)	NF54				ARN1G				APS2G				APS3G				APS5G				APL4G (NOK)				APL5G (NICK)
25	88.59	112.56	102.27	102.04	103.84	90.24	94.72	102.88	96.74	64.49	81.33	103.23	76.83	55.99	63.3	83.87	84.4	73.29	89.95	96.9	100.56	87.82	86.93	98.13	70.47	29.32	46.27	71.92
8.11484	72.1	107.52	94.45	101.57	103.94	90.17	93.21	103.49	77.95	43.11	67.14	97.42	31.09	24.41	29.94	65.6	71.04	22.14	79.44	81.54	96.5	68.77	74.84	97.75	40.85	19.51	24.57	49.34
2.63403	53.94	98.15	86.35	99.84	104.06	79.6	88.21	98.85	54.28	22.2	46.34	88.15	-6.95	15.26	13.69	50.02	52.33	19.82	67.19	63.87	89.01	40.02	51.38	93.84	17.78	14.62	15.91	36.8
0.854988	42.62	99.84	69.25	94.68	101	68.1	79.52	92.4	31.14	14.48	33.43	77.06	-23.11	7.01	8.93	29.34	39.23	17.78	57.39	48.9	72.04	21.79	35.23	87.47	-1.02	11.55	9	28.79
0.277524	34.09	90.05	60.58	88.7	95.26	55.46	65.79	87.38	14	7.05	23.48	62.03	-23.47	7.47	6.77	21.76	32.09	17.59	49	42.34	40.29	11.54	24.12	82.64	-3.26	12.81	9.65	23.26
0.090082	22.85	64.59	36.17	82.25	64.81	35.17	36.16	68.65	7.51	2.7	14.42	44.28	-16.21	4.74	3.82	6.56	19.56	11.99	31.06	27.79	4.39	3.96	11.19	61.68	-8.29	11.76	0.62	13.44
0.02924	9.6	18.2	22.39	66.6	14.3	13.48	9.38	15.37	7.54	0.14	13.82	17.97	0.71	2.71	4.16	1.18	6.52	14.3	12.93	12.17	-3.3	3.26	1.95	28.67	-2.66	4.88	-2.58	7.47
0.009491	5.32	1.58	4.44	23.57	6.65	7.5	4.17	2.81	5.85	-5.79	9.7	9.87	4.62	1.77	5.43	1.66	4.4	7.29	10.62	6.06	0.46	3.18	3.91	6.84	1.03	3.58	0.09	3.78
0.003081	4.01	-2.63	0.46	-1.77	6.89	4.2	8.98	3.78	1.29	-2.21	12.59	4.67	5.89	1.97	6.38	6.58	1.91	6.78	10.39	3.92	5.4	3.31	7.62	3.04	2.42	-0.61	3.13	4.88
0.001	3.25	3.69	7.68	-10.81	5.84	4.7	7.07	3.54	10.93	-4.77	10.76	4.72	6.99	2.52	6.26	3.67	2.22	0.65	10.73	8.21	6.1	5.9	7.81	1.61	2.75	3.66	4.49	3.27
Gentian Violet
Concentration (μM)	NF54				ARN1G				APS2G				APS3G				APS5G				APL4G (NOK)				APL5G (NICK)
5	95.46	109.13	98.78	95.4	99.13	90.15	94.7	91.75	95.32	99.57	98.44	87.78	95.13	100.31	94.8	96.7	97.74	94.28	90.77	100.89	98.15	97.14	90.79	99.11	95.2	100.31	96.85	97.06
2.99742	101.05	96.82	105.43	103.1	97.9	96.55	96.51	95.05	99.68	102.86	94.3	96.58	99.16	103.4	95.59	90.19	101.48	96.95	96.88	99.75	98.62	96.48	96.26	98.02	99.87	102.42	95.48	99.42
1.79691	96.8	97.65	101.18	101.52	97.96	94.2	95.64	96.84	98.95	109.43	95.37	93.68	97.1	99.16	96.24	90.95	99.5	97.1	92.34	100.5	99.94	97.84	95.17	97.56	93.75	99.45	97.69	98.62
1.07722	90.37	100.05	97.95	101.66	98.6	94.72	90.68	96.5	99.09	97.27	91.71	95.79	-13.26	98.19	58.97	87.33	98.69	95.51	92.4	97.43	92.84	84.34	45.13	82.37	35.19	75.06	28.44	86.67
0.645775	21.58	102.9	98.21	97.12	76.34	77.45	74.36	65.3	25.37	58.35	63.44	84.55	-21.88	40.72	-0.8	47.53	53.75	68.35	84.01	68.94	4.42	-8.11	7.62	50.52	-15.97	43.5	-5.07	44.68
0.387132	11	95.26	98.6	81.86	39.36	48.89	59.93	38.5	2.84	43.13	52.52	67.46	-22.85	20.55	-10.28	29.24	42.93	44.95	77.33	56.11	2.14	-9.17	2.74	44.04	-11.16	32.25	-8.44	21.95
0.232079	2.35	90.93	95.46	89.18	19.84	32.58	47.02	20.79	0.25	33.72	39.5	57.91	-31.66	12.91	-9.51	20.61	36.55	37.9	66.77	42.04	-17.23	6.09	0.2	22.44	-11.79	21.43	-8.85	-0.31
0.139128	-6.92	66.08	89.49	72.25	7.92	23.7	24.53	8.92	-8.35	34.15	29.02	33.47	-29.67	6.05	-11.11	-12.87	21.57	28.39	51.14	19.15	-0.5	-12.22	-10.23	3.23	-13.65	17.95	-12.51	-24.66
0.083405	-11.61	19.32	13.29	-9.47	4.82	13.32	12.17	-5.39	-4	32.94	14.98	11.37	-26.45	3.16	-12.11	-19.64	18.44	18.25	32.13	2.23	2.63	-13.28	-12.78	-2.68	-11.81	13.68	-13.93	-20.78
0.05	-5.8	15.09	1.19	11.29	-11.05	4.08	-5.21	-10.07	-11.98	19.81	-1.94	-3.99	-17.93	-3.9	-9.44	-14.4	5.14	4.11	5.77	-7.37	2.42	-13.58	-12.38	-5.32	-14.36	6.01	-11.78	-19.12
NITD609
Concentration (μM)	NF54		ARN1G			APS2G		APS3G		APS5G			APL4G (NOK)			APL5G (NICK)
1.25	100.17	97.05	99.61	105.99	107.22	96.58	101.55	107.74	98.06	105.11	100.56	99.73	100.67	100.67	100.22	95.62
0.451189	100.52	111.81	94.89	105.4	103.11	94.25	102.13	107.31	95.93	103.33	102.04	100.68	101.16	99.91	100.38	98.49
0.162857	100.23	103.73	102.56	107.87	122.42	99.27	101.12	113.86	96.27	107.63	105.62	100.26	99.98	100.43	100.47	99.31
0.058783	96.38	104.42	100.8	104.3	114.52	87.89	101.9	105.31	100.5	103.99	101.05	103.47	100.61	99.8	95.34	92.58
0.021218	-2.94	20.67	101.62	102.66	114.7	92.42	97.79	103.65	58	108.04	91.04	42.87	100.53	91.64	15.1	96.02
0.007659	-10.51	-5.9	80.68	99.09	81.2	62.7	44.8	63.36	-7.08	87.19	11.03	-16.79	92.39	50.34	-8.78	73.48
0.002764	-4.03	-1.01	8.69	23.43	4.15	0.94	-4.64	-4.75	-12.86	-6.75	-6.16	-17.76	22.43	21.05	-9.39	24.52
0.000998	-6.42	-3.11	-0.43	12.19	3.79	-5.05	-4.87	-5.24	-9.74	-13.93	-4.29	-18.58	-16.16	9.05	-8.34	-1.63
0.00036	-6.58	-3.85	-2.78	3.14	-0.34	3.14	-1.32	-15.29	-6.06	-10.71	1.61	-15.55	-15.53	8.53	-8.43	-5.8
0.00013	-5.89	-3.16	1.57	20.14	-1.41	5.59	1.78	-7.41	-2.63	-8.44	-1.89	-17.76	-12.48	11.57	-4.56	-1.4
UCT048
Concentration (μM)	NF54		ARN1G			APS2G		APS3G		APS5G			APL4G (NOK)			APL5G (NICK)
5	99.6	97.78	101.99	99.82	109.22	96.38	102.64	103.58	89.13	102.42	102.2	93.65	97.19	99.45	100.12	100.7
2.5066	100.57	101.3	100.18	103.11	112.93	108.19	103.57	111.94	88.05	99.45	101.01	95.49	96.78	100.68	100.53	96.43
1.2566	98.33	102.56	102.56	99.37	95.21	107.46	100.58	107.31	91.38	103.79	100.91	93.85	98.58	99.97	100.3	91.99
0.629961	98.32	101.34	98.69	102.85	95.31	109.42	101.46	98.48	91.14	97.47	100.08	93.92	98.65	98.83	100.62	94.05
0.315811	58.43	86.19	98.22	99.09	100.78	86.3	95.24	92.88	85.08	84.22	69.82	81.45	89.42	95.49	89.72	89.37
0.158322	-14.16	5.07	75.16	66.19	86.68	58.91	41.24	28.17	2.75	28.71	-1.89	27.4	39.18	41.1	-5.57	52.92
0.07937	-14.32	-3.21	36.45	28.64	53.99	26.5	1.86	-13.85	-2.47	13.97	-5.91	11.23	20.16	-4.51	-22.34	24.98
0.03979	-15.01	-5.16	22.94	15.48	42.05	16.63	4.41	-12.9	-2.38	3.69	-9.49	5.03	12.33	3.82	-18.13	22.42
0.019947	-14.97	-11.52	21.41	22.33	42.77	24.04	6.42	-3.19	0.22	-1.75	-8.92	-5.5	19.53	3.13	-17.21	23.19
0.01	-15.53	-10.83	18.44	-11.66	24.09	9.14	3.48	-3.41	1.7	-0.14	-5.99	7.47	24.46	8.07	-9.7	16.23
Methylene Blue
Concentration (μM)	NF54		ARN1G			APS2G		APS3G		APS5G			APL4G (NOK)			APL5G (NICK)
5	99.54	107.16	110	97.17	124.04	124.46	102.82	125.91	100.6	110.76	104.83	120.35	101.71	100.37	99.86	103.39
1.94077	100.44	107.82	109.57	101.83	131.67	122.5	103.29	119.47	100.32	108.7	105.1	112.38	101.47	101.12	94.5	96.84
0.753315	100.39	111.33	105.7	103.48	124.75	125.8	103.21	115.03	101.92	108.08	104.43	109.88	100.38	100.72	99.99	105.77
0.292402	90.43	112.63	105.97	102.66	112.69	108.07	102.13	115.3	104.71	104.94	104.56	92.74	100.69	100.66	92.57	101.01
0.113497	6.99	41.09	105.89	104.3	110.39	100.86	103.13	119.74	81.06	111.96	72.83	25.82	99.91	96.3	33.71	103.39
0.044054	-4.21	-7.75	101.55	105.67	107.9	35.06	65.09	98.69	35.13	73.12	6.54	0.58	91.38	37.88	12.51	72.57
0.0171	1.66	0.01	53.22	68.39	65.55	24.6	13.84	31.31	8.15	17.89	5.8	-1.35	32.78	10.93	5.56	24.17
0.006637	3.38	3.13	3.64	14.38	18.52	4.37	3.56	-3.36	2.35	9.35	3.19	4.79	-2.3	-2.67	6.94	0.57
0.002576	6.02	0.88	-0.59	-14.41	-11.47	11.95	4.1	9.19	0.87	5.22	5.83	3.03	-2.85	-2.96	5.05	-8.18
0.001	4.88	1.39	1.64	17.12	-2.31	15.86	-0.08	-1.86	2.72	5.92	7.28	2.18	3.57	6.92	10.05	0.89

### Sheet: DGFA_Male_IC50
	DHA				Artemisone				Artemether				Gentian Violet				NITD609			UCT048				Methylene Blue
NF54	0.9998	0.4597	1.41	0.4534	0.01758	0.01323	0.02141	0.006583	1.302	0.06645	0.1961	0.02156	0.7794	0.177	0.106	0.1344	0.04894	0.02319		0.3116	0.2424			0.1885	0.1157
ARN1G	0.3788	0.6851	0.7478	0.6933	0.007679	0.01057	0.02236	0.01564	0.06698	0.266	0.1758	0.06498	0.4239	0.3355	0.2887	0.4566	0.005214	0.003504	0.0056	0.08285	0.1088	0.03925		0.01659	0.01298	0.01284
APS2G	1.319	1.927	1.857	0.8839	0.05776	0.1481	0.08858	0.0197	1.985	11.69	2.46	0.1505	0.7144	0.2932	0.33	0.2247	0.006727	0.007785		0.118	0.1702			0.04884	0.03431
APS3G	2.148	1.942	2.306	2.281	0.1021	0.1074	0.2122	0.1141	13.09	21.99	16.16	2.741	1.708	0.6433	1.04	0.5995	0.007349	0.02074		0.1882	0.251			0.01933	0.05726
APS5G	0.7792	2.299	0.9122	1.42	0.01806	0.03677	0.02751	0.02833	1.649	17.2	0.4701	0.6578	0.3768	0.33	0.1551	0.3244	0.006797	0.01242	0.02136	0.1986	0.3032	0.2066		0.02954	0.08805	0.1488
APL4G	0.645	1.364	1.07	0.6285	0.01482	0.03053	0.0415	0.01002	0.4238	3.552	1.944	0.06684	0.8535	1.021	1.109	0.5113	0.00384	0.006682	0.03064	0.1601	0.1682	0.2886	0.1441	0.02126	0.05022	0.138
APL5G	1.956	2.893	2.932	2.305	0.07484	0.2161	0.3181	0.0815	11.39	25	25	5.956	1.153	0.5645	1.182	0.6549	0.004783	0.001291		0.1177	0.2114			0.02831	0.03214
